# Mesophyll specific expression of a bacterial mercury transporter-based vacuolar sequestration machinery sufficiently enhances mercury tolerance of Arabidopsis

**DOI:** 10.1101/2022.07.04.498776

**Authors:** Shimpei Uraguchi, Yuka Ohshiro, Mayuu Okuda, Shiho Kawakami, Nene Yoneyama, Yuta Tsuchiya, Ryosuke Nakamura, Yasukazu Takanezawa, Masako Kiyono

## Abstract

We aimed to efficiently enhance plant Hg(II) tolerance by the transgenic approach utilizing a bacterial mercury transporter MerC, an Arabidopsis mesophyll specific promoter *pRBCS1A*, and a vacuolar membrane targeting syntaxin AtVAM3/SYP22. We generated two independent homozygous Arabidopsis pRBCS1A-TCV lines expressing *mT-Sapphire-MerC-AtVAM3* under the control of *pRBCS1A*. Quantitative RT-PCR showed that the transgene was expressed specifically in shoots of pRBCS1A-TCV lines. Confocal analyses further demonstrated the leaf mesophyll specific expression of mT-Sapphire-MerC-AtVAM3. Confocal observation of the protoplast derived from the F1 plants of the pRBCS1A-TCV line and the tonoplast marker line p35S-GFP-δTIP showed the tonoplast colocalization of mT-Sapphire-MerC-AtVAM3 and GFP-δTIP. These results clearly demonstrated that mT-Sapphire-MerC-AtVAM3 expression in Arabidopsis is spatially regulated as designed at the transcript and the membrane trafficking levels. We then examined the Hg(II) tolerance of the pRBCS1A-TCV lines as well as the p35S-driven MerC-AtVAM3 expressing line p35S-CV under the various Hg(II) stress conditions. Short-term (12 d) Hg(II) treatment indicated the enhanced Hg(II) tolerance of both pRBCS1A-TCV and p35S-CV lines. The longer (3 weeks) Hg(II) treatment highlighted the better shoot growth of the transgenic plants compared to the wild-type Col-0 and the pRBCS1A-TCV lines were more tolerant to Hg(II) stress than the p35S-CV line. These results suggest that mesophyll-specific expression of MerC-AtVAM3 is sufficient or even better to enhance the Arabidopsis Hg(II) tolerance. The Hg accumulation in roots and shoots did not differ between the wild-type Col-0 and the MerC-AtVAM3 expressing plants, suggesting that the boosted Hg(II) tolerance of the transgenic lines would be attributed to vacuolar Hg-sequestration by the tonoplast-localized MerC. Further perspectives of the MerC-based plant engineering are also discussed.
