## Supplementary Table S1 for "Mesophyll specific expression of a bacterial mercury transporter-based vacuolar sequestration machinery sufficiently enhances mercury tolerance of Arabidopsis"

### Sheet: Sheet1
	Table S1 List of primers used in the study
	Primer set for		Primer name	Primer sequence (5' to 3')
	Plasmid construction	promoter	Sbf1-pRBCS1A-Fw	aattcctgcaggCCTTACGAGGAGCTTGA
			Xba1-pRBCS1A-Rv	ctagtctagaGTTCTTCTTTACTCTTTGTGTGAC
		mT-Sapphire	XFPs_Fw	caccATGGTGAGCAAGGGCGAGGAGCTGTTCACCGGGGTGGTG
			XFPs_Rv	ggctcctcctcctccCTTGTACAGCTCGTCCATGCCGCCGGTGG
		merC-AtVAM3	merC_Fw	ggaggaggaggagccATGGGACTGATGACACGC
			AtVAM3_Rv	TCAAGCTGCGAGTACTATAA
	Real-time PCR	merC	merC Fw2	CTTCTTGAGCCAGTACGAGG
			merC Rv3	GCCATTGCCGATGACTGAAC
		AtEF1a	AtEF1a Fw2	TGCCACACCTCTCACATTGC
			AtEF1a Rv2	CAACGCCTGTCAATCTTGGTC
	Lowercase sequences indicate additional sequences for restriction enzyme digestion (promoter), TOPO-directional cloning (XFPs_FW)
	or adding linker sequences (XFPs_Rv and merC_Fw).
